# The functional and phenotypic diversity of single T-cell infiltrates in human colorectal cancer as correlated with clinical outcome

**DOI:** 10.1101/2020.09.27.313445

**Authors:** Kazuya Masuda, Adam Kornberg, Sijie Lin, Patricia Ho, Kerim Secener, Nathan Suek, Alyssa M. Bacarella, Matthew Ingham, Vilma Rosario, Ahmed M. Al-Masrou, Steven A. Lee-Kong, P. Ravi Kiran, Kelley S. Yan, Marlon Stoeckius, Peter Smibert, Paul E. Oberstein, Peter A. Sims, Arnold Han

**Author notes:** Correspondence: Arnold Han.

## Abstract

Although degree of T-cell infiltration in CRC was shown to correlate with a positive prognosis, the contribution of phenotypically and functionally distinct T cell subtypes within tumors remains unclear. We analyzed 37,931 single T cells with respect to transcriptome, TCR sequence and 23 cell surface proteins, from tumors and adjacent normal colon of 16 patients. Our comprehensive analysis revealed two phenotypically distinct cytotoxic T cell populations within tumors, including positively prognostic effector memory cells and non-prognostic resident memory cells. These cytotoxic T cell infiltrates transitioned from effector memory to resident memory in a stage-dependent manner. We further defined several Treg subpopulations within tumors. While Tregs overall were associated with positive clinical outcomes, CD38^+^ peripherally-derived Tregs, phenotypically related to Th17 cells, correlated with poor outcomes independent of cancer stage. Thus, our data highlight the diversity of T cells in CRC and demonstrate the prognostic significance of distinct T cell subtypes, which could inform therapeutic strategies.
