## Supplementary Table 1 for "The functional and phenotypic diversity of single T-cell infiltrates in human colorectal cancer as correlated with clinical outcome"

### Sheet: Sheet1
Patient Normal/Tumor	Date	Patint ID	Stage	Pre-treatment	sex	age
pt01 N	2017-11-15	TC-040	IIA	No	male	66
pt01 T	2017-11-15	TC-040	IIA	No	male	66
pt02 N (MSI-H)	2017-02-28	TC-001	IIA	No	male	32
pt02 T (MSI-H)	2017-02-28	TC-001	IIA	No	male	32
pt03 N	2017-03-29	TC-002	I	No	male	70
pt03 T	2017-03-29	TC-002	I	No	male	70
pt04 N	2017-05-03	TC-005	IIA	No	male	67
pt04 T	2017-05-03	TC-005	IIA	No	male	67
pt05 N	2017-05-18	TC-007	I	No	male	71
pt05 T	2017-05-18	TC-007	I	No	male	71
pt06 N	2017-06-15	TC-009	IIA	No	male	71
pt06 T	2017-06-15	TC-009	IIA	No	male	71
pt07 N	2017-11-22	TC-041	IIIA	No	female	65
pt07 T	2017-11-22	TC-041	IIIA	No	female	65
pt08 N	2017-06-28	TC-012	I	No	female	62
pt08 T	2017-06-28	TC-012	I	No	female	62
pt09 N	2017-09-27	TC-033	IIIA	No	male	46
pt09 T	2017-09-27	TC-033	IIIA	No	male	46
pt10 N (MSI-H)	2017-12-13	TC-048	IIIA	No	female	88
pt10 T (MSI-H)	2017-12-13	TC-048	IIIA	No	female	88
pt11 N	2019-04-11	TC-064	IIA	No	male	58
pt11 T	2019-04-11	TC-064	IIA	No	male	58
pt12 N	2017-06-29	TC-013	IIIC	No	male	60
pt12 T	2017-06-29	TC-013	IIIC	No	male	60
pt13 T	2017-07-20	TC-019	I	No	female	69
pt14 N	2017-07-26	TC-021	IIA	No	male	69
pt14 T	2017-07-26	TC-021	IIA	No	male	69
pt15 N	2017-12-06	TC-043	I	No	male	84
pt15 T	2017-12-06	TC-043	I	No	male	84
pt16 N	2017-12-13	TC-046	IIC	No	male	60
pt16 T	2017-12-13	TC-046	IIC	No	male	60
