## Supplementary Table 2 for "The functional and phenotypic diversity of single T-cell infiltrates in human colorectal cancer as correlated with clinical outcome"

### Sheet: Antibody barcodes1
Antibody	Clone	CITE-seq Barcode
CD27	M-T271	TAGAACCAACAC
CD103	Ber-ACT8	TAGACTGGCAAC
PD-1	NAT105	TAGCAACTGCTC
HLA-DR	L243	TAGCGTGTTCTG
CD39	A1	TAGGAGAGTTGT
CD25	M-A251	TAGGTGGATCCT
CD57	HNK-1	TAGTACCCTGGT
CD137	4B4-1	GATAAGCAGGTA
CD45RA	HI100	GATAGCGCTAAG
CD161	HP-3G10	GATCATGGATAG
CD69	FN50	GATCGACCTTCA
CD45RO	UCHL1	GATGATCCCTGA
LAG3	11C3C65	GATGTCATCACT
TIGIT	A15153G	GATTCATCGCTG
CD4	OKT4	CTACTTGGTACA
CD8	HIT8a	CTAGAACAGAGG
CTLA4	BNI3	CTAAAGTCCCAA
CCR7	G043H7	CTAAGACGCAGA
CD44	BJ18	CTAATTACTCGG
CD38	HIT2	ATCACAAGTGTC
TIM3	F38-2E2	ATCAGTCACTAG
CD62L	DREG-56	ATCCCAATCATG
KLRG1	SA231A2	ATCCGTTCGAAA
ICOS	C398.4A	ATCGCTCCTATG
OX40	BER-ACT35	ATCGTGAGAGCA

### Sheet: Antibody barcodes2
Antibody	Clone	Hash Barcode	Hash annotation number
CD45	HI30	GAAGATACACGT	1
CD45	HI30	GTGAGATATCAC	2
CD45	HI30	GAATAACAGCCC	3
CD45	HI30	CAAAGCGTATCT	4
CD45	HI30	GATGTGGTTAGA	5
CD45	HI30	AGACGCGGATTG	6
CD45	HI30	TCTTACTTGGCG	10
CD45	HI30	TACAACCGGGAG	12
CD45	HI30	CGACCACAATCA	51
CD45	HI30	ACTGATGGAAGC	52
CD45	HI30	TGTCCCAGTGAC	54
CD45	HI30	TTTGAGGTCAAG	56
CD45	HI30	AAGGCCGTAAAT	57
CD45	HI30	GCGGTATAGGAG	58
CD45	HI30	AGACAGCAAGAC	59
CD45	HI30	AGGGTTAAGCTT	60
B2M	2M2	ATCGGTAGCGAG	9
B2M	2M2	GGATCCCTTTGT	11

### Sheet: Materials
Antibodies	Source	Cat. Number
CD27	Biolegend	Cat# 356401; RRID:
		AB_2561786
CD103	Biolegend	Cat# 350202; RRID:
		AB_10639864
PD-1	Biolegend	Cat# 367402; RRID:
		AB_2565782
HLA-DR	Biolegend	Cat# 307602; RRID:
		AB_314680
CD39	Biolegend	Cat# 328202; RRID:
		AB_940438
CD25	Biolegend	Cat# 356102; RRID:
		AB_2561752
CD57	Biolegend	Cat# 393302; RRID:
		AB_2749885
CD137	Biolegend	Cat# 309802; RRID:
		AB_ 314781
CD45RA	Biolegend	Cat# 304102; RRID:
		AB_314406
CD161	Biolegend	Cat# 339902; RRID:
		AB_1501090
CD69	Biolegend	Cat# 310902; RRID:
		AB_314837
LAG3	Biolegend	Cat# 369302; RRID:
		AB_ 2616876
TIGIT	Biolegend	Cat# 372702; RRID:
		AB_2632714
CD4	Biolegend	Cat# 317402; RRID:
		AB_571963
CD8	Biolegend	Cat# 300902; RRID:
		AB_314106
CTLA4	Biolegend	Cat# 369602; RRID:
		AB_2566610
CD44	Biolegend	Cat# 338811; RRID:
		AB_2562835
CD38	Biolegend	Cat# 303502; RRID:
		AB_314354
TIM3	Biolegend	Cat# 345002; RRID:
		AB_2116574
CD62L	Biolegend	Cat# 304802; RRID:
		AB_314462
KLRG1	Biolegend	Cat# 367702; RRID:
		AB_2632728
ICOS	Biolegend	Cat# 313502; RRID:
		AB_416326
OX40	Biolegend	Cat# 35002; RRID:
		AB_ 10639951
CD45	Biolegend	Cat# 304002; RRID:
		AB_314390
β2-microglobulin	Biolegend	Cat# 316302; RRID:
		AB_492835
CD3-FITC	Biolegend	Cat# 317306; RRID:
		AB_571907
CD4-PE-DAZZLE	Biolegend	Cat# 357412; RRID:
		AB_2565664
CD8-BV785	Biolegend	Cat# 301046; RRID:
		AB_2563264
TCRαβ-PE	Thermo	Cat# 12-9986-42; RRID:
		AB_10597891
Human TruStain FcX™ (Fc Receptor Blocking Solution) antibody	Biolegend	Cat# 422302; RRID:
		AB_2818986
