## Supplementary Table 3 for "The functional and phenotypic diversity of single T-cell infiltrates in human colorectal cancer as correlated with clinical outcome"

### Sheet: 10xDatasets
Patient/Date	Patient ID	May 29 exp. * (5/29/19)	June 16 exp. * (6/16/19)	June 23 exp. *, # (6/23/19)	Aug 13 exp.*, ## (8/13/19)	*Stimulated/non-stimulated	#	##
2017-02-28	TC-001		Hash54 T, Hash56 N		Hash51 T	Stimulated Hash11	Sample 1: Hash51	Sample1:
2017-03-29	TC-002		Hash1 T, Hash2 N		Hash5 T, Hash6 N	Non-stimulated Hash9	Sample2-1 All except Hash51	Hash 1, 2, 3, 4, 5, 6, 51, 52, 54,
2017-05-03	TC-005		Hash57 T, Hash58 N				Sample2-2 All except Hash51	56, 57, 58, 59, 60
2017-05-18	TC-007		Hash51 T, Hash52 N		Hash1 N			Sample2:
2017-06-15	TC-009		Hash3 T, Hash4 N					Hash 1, 4, 6, 52, 56, 58, 60
2017-06-28	TC-012			Hash59 T, Hash60 N
2017-06-29	TC-013				Hash2 T, Hash4 N
2017-07-20	TC-019				Hash54 T, Hash52 N
2017-07-26	TC-021				Hash57 T, Hash56 N
2017-09-27	TC-033			Hash54 T, Hash56N
2018-11-15	TC-040	Hash3 T, Hash4 N		Hash57 T, Hash58 N
2018-11-22	TC-041			Hash51 T, Hash52N
2018-12-06	TC-043				Hash3 T, Hash58 N
2017-12-13	TC-046				Hash59 T, Hash60 N
2017-12-13	TC-048			Hash3 T, Hash4 N
2019-04-11	TC-064			Hash1 T, Hash2 N

### Sheet: 10xMaterials
Materials	Source	Cat. Number
Percoll	Millipore-Sigma	Cat# GE17-0891-01
Dynabeads™ MyOne™ Silane	Thermo	Cat# 37002D
SPRIselect	Beckman Coulter	Cat# B23318
TCO-PEG4-NHS Ester	Click Chemistry	Cat# A137-10
Methyltetrazine-PEG4-NHS Ester	Click Chemistry	Cat# 1069-10
20X Borate Buffered Saline	Thermo	Cat# 28341
UltraPure Glycine	Thermo	Cat# 15527013
Chromium Single Cell 5’ Library Construction Kit, 16 rxns	10x Genomics	Cat# 1000020
Chromium Single Cell A Chip Kit	10x Genomics	Cat# 120236
Kapa HiFi HotStart PCR ReadyMix	Kapa Biosystems	Cat # KK2601
Tumor Dissociation Kit, human	Miltenyi	Cat # 130-095-929
SI-PCR Primer	10x Genomics	N/A
Chromium i7 Sample Index	10x Genomics	https://support.10xgenomics.com/single-cell-gene-expression/index/doc/specifications-sample-index-sets-for-single-cell-3
HTO Cell Hashing cDNA additive primer	NYGCtech	https://cite-seq.com/protocol/
GTGACTGGAGTTCAGACGTGTGCTC
ADT CITE-seq cDNA additive primer	NYGCtech	https://cite-seq.com/protocol/
CCTTGGCACCCGAGAATTCC
Illumina i7 index1	Illumina	https://support.illumina.com/downloads/illumina-adapter-sequences-document-1000000002694.html
