## Supplementary Table 4 for "The functional and phenotypic diversity of single T-cell infiltrates in human colorectal cancer as correlated with clinical outcome"

### Sheet: Sheet1
	Number of cells(Tumor)	Number of cells(Normal)	Number of cells(Total)	pt01 N	pt01 T	pt02 N	pt02 T	pt03 N	pt03 T	pt04 N	pt04 T	pt05 T	pt06 T	pt07 T	pt08 T	pt09 T	pt10 T	pt11 T	pt12 T	pt13 T	pt14 T	pt15 T	pt16 T	pt01 N	pt02 N	pt03 N	pt04 N	pt05 N	pt06 N	pt07 N	pt08 N	pt09 N	pt10 N	pt11 N	pt12 N	pt14 N	pt15 N	pt16 N
T-Trm	5399	2335	7734	371	967	36	85	11	157	38	65	142	892	606	449	70	649	76	234	532	83	218	174	371	36	11	38	13	1278	44	129	51	65	80	45	134	2	38
T-Tn/Tcm	3780	443	4223	93	975	21	43	5	135	31	351	199	390	413	344	63	286	34	46	163	18	122	198	93	21	5	31	3	182	9	31	8	4	8	9	33	2	4
T-Treg	2855	200	3055	109	543	4	146	6	133	4	48	170	272	485	142	42	152	8	33	243	99	113	226	109	4	6	4	2	58	NA	1	NA	4	1	NA	11	NA	NA
T-Tex	2242	156	2398	105	574	4	89	1	73	4	34	46	100	564	88	19	155	11	7	215	114	65	88	105	4	1	4	NA	25	1	2	1	7	1	1	4	NA	NA
T-Tcyto1	1916	250	2166	42	284	10	21	9	87	1	24	24	305	148	135	29	275	26	44	254	51	49	160	42	10	9	1	NA	125	2	4	7	5	2	26	8	1	8
T-Tcyto2	1564	378	1942	47	227	6	41	6	48	NA	19	14	176	239	43	11	264	4	28	126	141	44	139	47	6	6	NA	3	230	11	16	1	7	5	5	8	2	31
T-Tact	966	373	1339	17	95	17	115	1	14	5	5	91	192	59	131	10	72	14	34	71	27	23	13	17	17	1	5	7	242	2	12	5	3	5	4	51	NA	2
T-Stim1	5242	1866	7108	190	475	24	157	21	172	8	46	54	453	572	392	49	728	87	178	884	215	574	206	190	24	21	8	19	570	3	116	67	200	457	43	71	20	57
T-Stim2	4551	629	5180	94	436	36	221	5	198	30	166	211	503	931	203	27	190	11	94	520	68	282	490	94	36	5	30	7	267	NA	15	14	42	6	9	89	2	13
