## Supplementary Table 5 for "The functional and phenotypic diversity of single T-cell infiltrates in human colorectal cancer as correlated with clinical outcome"

### Sheet: Sheet1
T-Treg	T-Tex	T-Tcyto1	T-Tcyto2
FOXP3	CXCL13	GZMK	GNLY
BATF	GNG4	FGFBP2	CCL5
TBC1D4	CPM	EOMES	KLRD1
TIGIT	PDE7B	NKG7	CD8A
ICA1	NUSAP1	SAMD3	NKG7
GK	AHI1	DKK3	KLRC1
ADTRP	TSPAN13	CST7	CD8B
RTKN2	MS4A6A	CD8A	PRF1
LGMN	IGFL2	PACSIN1	SERINC2
STAM	TTC21A	PPP1R14B	FXYD2
PRG4	PDLIM4	C1orf21	CTSW
HTRA3	SLC1A4	CMC1	AOAH
LAIR2	G0S2	CXCR3	SLC27A2
GBP5	ASCL2	CD8B	CAPG
GNG8	TOX	MS4A1	KLRC3
IL1R2	MYO7A	S1PR5	C12orf75
CYP7B1	CAMK1	HLA-DOA	C9orf139
METTL7A	BUB1B	GZMA	FCRLB
PIM2	SPRED3	PLXDC1	DBN1
CARD16	BCAT1	PDLIM1	CD244
ZC2HC1A	EVC2	LGR6	SLC17A9
RASGRP4	LRRC8D	KLRG1	PIK3AP1
TNFRSF1B	KSR2	ITM2C	RAB13
MEOX1	HMOX1	CX3CR1	CD101
IRAK3	PTPN14	VIPR2	GZMH
HS3ST3B1	IGHM	PECAM1	TMCC3
CCR8	BARX2	RCAN2	PLEKHA4
IL32	LMCD1	ENC1	GZMB
LAYN	NR3C1	PRR5L	PRR5L
FANK1	COTL1	CD300A	YPEL1
UTS2	DRAIC	CHI3L2	CD63
TNFRSF18	MYL6B	SMARCD3	TSHZ3
IKZF4	TEX48		GALNT2
BTNL8	PHEX		IMPA2
CADM1			NCR1
SKAP1			GZMA
SIRPG			SH3BGRL3
CCL22			NUDT13
IL2RA			AVEN

### Sheet: Sheet2
CD4_Tfh	CD4_Th17-like	CD4_Tex	CD4_pTreg	CD4_Tfr	CD4_eTreg
CD4	CD4	CD4	CD4	CD4	CD4
CXCR5	TMIGD2	CXCL13	LGMN	FOXP3	FOXP3
CPM	CXCR6	ADGRG1	FOXP3	BATF	RTKN2
CXCL13	SLC1A4	TSPAN13	ADTRP	DUSP4	IL32
DRAIC	CDCA7	GNG4	ZC2HC1A	CSNK1G3	METTL7A
SLC9A9	JAML	ADAMTS6	IL1R1	STAM	LAIR2
ANKRD55	KLRB1	RNF215	GBP5	FCRL3	LAYN
IGFL2	EGLN3	SLC1A4	ZZEF1	CCR8	CD177
PASK	GPR25	HMOX1	GPR25	GRSF1	CCL22
GNG4	COTL1	AHI1	RASGRP4	PMAIP1	BATF
NEK6	FSD1	G0S2	LAG3	LAYN	CARD16
TLR5	ITGAE	ETV7	CACYBP	CHST7	TIGIT
NR3C1	MSC	ZBED2	IL1R2	TNFRSF18	IKZF2
CHGB	ASB2	PRR5L	HSDL2	IKZF4	STAM
ARMH1	GFPT2	PDE7B	CD70	FAS	TBC1D8
FKBP5	ALOX5AP	HIST1H2BH	UTS2	GADD45A	TBC1D4
CABLES2	GPR55	ADGRG5	HS3ST3B1	CCL22	TTN
IGFBP4	BRIP1	U91328.1	TNFRSF1B	SEC11C	ICA1
EFCAB13	OSTF1	DUSP4	CMTM6	GOT2	CD74
MICALL2	SMCO4	MYO1E	SKAP1	EBI3	FANK1
LBHD1	PLEKHF1	PDLIM4	SMCO4	CHRNA6	CDCA2
PPFIBP2	ABI3	FMO5	FAM174B	CD80	ZC2HC1A
BFSP2	IRAK1BP1	MYO7A	UCP2	GK	IKZF4
VASH1	MYO1F	NR5A2	ZNRF1	CEP120	ACP5
HIST1H4I	CA2	ADAM28	MEOX1	TIGIT	IRAK3
TSHZ2	MGLL	LIMS2	TRIB2	CADM1	MEOX1
TIGIT	CD3G	ZNF367	CACNA2D2	NOP58	CD27
HCG25	AURKA	ENTPD1	CD302	PIM2	MAGEH1
TMEM123	GLDC	FSIP1	JCHAIN	C16orf87	GLRX
RAB3D	OTUB2	OTUB2	DNPH1	UBC	PMCH
ACTN1	ADAM12	LMCD1	C20orf96	BCL2L1	PIP5K1B
IL6R	SH3BGRL3	HAVCR2	DBF4B	MOB1B	ZG16B
MEOX1	SOX5	PDGFA	OTUB2	CARD16	CABLES1
PDE7B	DAPK2	PM20D2	MACC1	MIIP	PIM2
SULT1A1	CENPE	UPK1A	MT1E	TSPAN5	HS3ST3B1
SMCO4	S100A4	TMEM244	BLM	ZC3H7A	ADTRP
LEF1	BLK	TRGC1	CTSH	LY75	HLA-DMA
SESN3	PLD1	BTBD11	SAMHD1	ATOX1	CADM1
LAT	MACC1	AURKA	UAP1L1	RAB9A	SKAP1
INAFM2	ZNF81	BFSP2	VCPIP1	TBC1D4	ARHGEF5
DCBLD1	CABLES2	L1CAM	ACP5	SNHG15	HSPA1A
TCF7	IGHA1	HIST1H4F	ASB2	ICA1	CARD17
NMB	MGAT4A	CXCR6	CHST2	SMG9	HLA-DRB1
C5orf17	SMIM3	CPM	SALL2	ZNF821	TNFRSF1B
CLHC1	TNFSF13B	SLC2A8	CDKL2	HTATIP2	TMSB10
USP31	PARPBP	CCDC136	CD247	RNF114	CYP7B1
FGFR1	CBX8	ABCA2	TPRN	SNX11	UTS2
CLBA1	GZMA	DIRC2	RNF213	KCNN4	MT1E
PTPN13	MYO7A	TSPAN2	P2RY14	BCL2	GNG8
ASB13	CEBPD	HOMER2	STRIP2	NFKB2	SLC4A5
MORN4	FAM167A	NOS3	TAPT1-AS1	SFT2D1	CCR8
MAFTRR	SLC25A35	PLXNB2	CYTH1	NCF2	HLA-DPB1
ITGB8	SYTL2	C21orf58	KANSL1L	CACYBP	ENTPD1
LRRC8D	LIMS1	RFX2	HIST1H2BH	CASZ1	SMAD1
ST6GALNAC1	OGFRL1	ADAMTS10	TBC1D31	RGS1	EEPD1
ITM2A	YPEL2	RAD52	ZBTB38	TBC1D8	SLC12A5
C8orf37	TRPV1	EXT1	IL6R	TNIP3	CSF2RB
CXCR4	SLC4A7	HMSD	ABI3	TANK	CLNK
IL6ST	ENTPD1	SLC1A1	FURIN	TFRC	CNKSR2
IGHM	CD3D	IQCC	KCNAB3	C6orf48	PIK3R3
TCTN2	ADAM28	FUCA1	ZNF282	ETV7	SELL
MORN1	GRAP2	FANCI	FTL	CCDC50	HLA-DPA1
FAM216A	THNSL1	SNTB1	FAM215B	STAC	LIPC
AFMID	HDLBP	TPK1	HOXB3	ANKRD10	ZNF80
ZNF343	RAP1B	NUSAP1	LRP2BP	OAZ1	PNMA5
MGAT5B	B3GALT2	AFAP1L2	RABGAP1L	DNAJA1	B2M
ZSCAN20	ELOVL6	JAML	IKZF3	HERPUD1	SAMHD1
CHN1	LSP1	TOX	ZNF425	IL21R	GRK3
KRTCAP3	KDM1B	PIP5K1B	AKIP1	CRADD	DNPH1
CHI3L2	TBXAS1	JRK	IL2RB	TRAF3	HDAC9
NFIA	CD96	S100P		YAF2	RASGRP4
RAB37	LYN	BUB1B		JAKMIP1	HPGD
TOX	KIT	SOX4		ZNF292	CMTM7
TRDV1	ZNF519	MAFTRR		TNFRSF8	JAKMIP1
PHETA2	ODAPH	PON2		DEPDC7	C15orf53
LRG1	CCNJ	CTSL			CARD9
NSG1	CD52	RAD54B			ACOXL
ALG1L	HMGB1	PRRG4			CD302
TMCC2	THEMIS	ATP8B4			PTGIR
SESN1	GYG1	DBN1			AKAP2
ULK2	H2AFY2	KLHL3			HLA-A
ITGA4	RNF215	IGFLR1			AVPI1
FYB1	MVB12B	POU2AF1			VAV3
SPATA1	CD2	MCM5			FNIP2
FAM153B	ADA	CAMK1			SOX4
FAM19A2	NUDT17	ZWINT			CPNE2
KIAA1324	GAS2L1	SLX4			HLA-C
GAREM2	ACP5	TMEM164			ZNF821
RAD52	CCDC146	HSPA1L			UCP2
MYL6B	CHAF1B	MCAM			HMOX1
COTL1	MAP3K4	E2F1			EPHX2
AFAP1L2	ATP10D	TVP23C			COCH
SCML1	FKBP11	WWTR1			OAS1
TOP2A	PRC1	FBXL22
ZNF823	GAB3	LONRF3
RAB40C	TROAP	NDC80
PCBP3	LCK	LHFPL6
TRIM46	LAIR1	COTL1
MAP3K7CL	LBX2	KIF18A
AKAP2	S100A6
