## Supplementary Table 6 for "The functional and phenotypic diversity of single T-cell infiltrates in human colorectal cancer as correlated with clinical outcome"

### Sheet: Sheet1
	T-Tcyto1	T-Tcyto2	T-Treg	T-Tex	T-Tcyto1(melanoma)	T-Tcyto2(melanoma)	T-Treg(melanoma)	CD4_pTreg (CRC)	CD4_pTreg (BRC)	CD4_Tfr	CD4_eTreg	CD4_Tfh	CD4_Tex	CD4_Th17-like
Enriched vs NS	0.45	0.373	0.379	0.403	0.001604	0.0682	0.0513	0.0231	0.125	0.86	0.523	0.0794	0.607	0.504
Depleted vs NS	0.007056	0.493	0.0208	0.175	0.45	0.197	0.337	0.29	0.0944	0.451	0.699	0.484	0.292	0.905
Enriched vs Depleted	0.029	0.2	0.019	0.1	0.029	0.0226	0.571	0.0349	0.0196	0.238	0.329	0.776	0.348	0.984
