## Supplementary Table 7 for "The functional and phenotypic diversity of single T-cell infiltrates in human colorectal cancer as correlated with clinical outcome"

### Sheet: Sheet1
	MAIT(tumor)	MAIT(Normal)
Total cell number	199	57
pt01	17	6
pt02	3	0
pt03	9	0
pt04	3	0
pt05	6	0
pt06	11	2
pt07	15	0
pt08	10	2
pt09	7	2
pt10	6	1
pt11	5	41
pt12	15	0
pt13	15	0
pt14	5	2
pt15	64	1
pt16	8	0

### Sheet: Sheet2
Clusters	MAIT(Tumors)	All(Tumors)	(MAIT vs All) %	MAIT(Normal)	All (Normal)	(MAIT vs All) %
Tn/Tcm	0	261	0	1	33	3.0303
Trm	51	1693	3.0124	7	628	1.11465
Tem	9	915	0.983607	2	159	1.25786
Temra	2	221	0.904977	1	18	5.55556
IEL	12	540	2.22222	15	445	3.37079
Tex	34	1925	1.76623	2	85	2.35294
Tact	7	459	1.52505	0	161	0
Stim1.1.Trm	9	290	3.10345	0	187	0
Stim1.2.Trm	7	925	0.756757	11	551	1.99637
Stim2.1.Tem	18	576	3.125	1	92	1.08696
Stim2.2.Tem	1	135	0.740741	0	8	0
Stim3.IEL	8	508	1.5748	13	387	3.35917
Stim4.Tex	41	1194	3.43384	4	66	6.06061
