## Supplementary Table 8 for "The functional and phenotypic diversity of single T-cell infiltrates in human colorectal cancer as correlated with clinical outcome"

### Sheet: Sheet1
Correlated gens	R-value	Correlated gens	R-value	Correlated gens	R-value
TCF7	1	HAVCR2	1	FGFBP2	1
CCR7	0.314	HMOX1	0.36	FCGR3A	0.493
SELL	0.247	PRF1	0.346	GZMH	0.38
IL7R	0.24	LAG3	0.34	C1orf21	0.378
S1PR1	0.236	GNLY	0.335	PRSS23	0.373
PASK	0.234	GZMA	0.321	LITAF	0.326
RPL13	0.23	CCL5	0.3	ZNF683	0.319
RPS12	0.226	LRRC28	0.29	CST7	0.277
LEF1	0.221	CD27	0.288	APOBEC3G	0.242
ICAM2	0.221	GALNT2	0.277	OASL	0.24
RPS8	0.22	CTSW	0.275	ASCL2	0.226
RPL39	0.218	NKG7	0.273	PLEK	0.218
TPT1	0.212	PTMS	0.253	KLRG1	0.214
EEF1A1	0.211	ACP5	0.251	CD52	0.212
PABPC1	0.203	CXCR6	0.243	C12orf75	0.211
RPS18	0.203	ADGRG1	0.239	SAMD3	0.208
RPL34	0.199	GZMB	0.235	CARMIL3	0.195
RPS2	0.197	C12orf75	0.234	CX3CR1	0.194
CXCR4	0.196	LSP1	0.231	HLA.B	0.193
RPS3A	0.195	CSF1	0.228	CXCR3	0.192
RPL9	0.192	MCM5	0.225	RASA3	0.189
LTB	0.186	CXCL13	0.221	YWHAQ	0.186
RPS14	0.184	LYST	0.218	GNLY	0.185
RPL3	0.183	TMSB10	0.212	S1PR5	0.183
RPS16	0.18	CD74	0.21	TSPAN2	0.182
RPS21	0.178	IGFLR1	0.206	AC010616.1	0.182
TAGLN2	0.173	IL32	0.203	S1PR1	0.181
N4BP3	0.173	ITGB2	0.203	PRR5L	0.181
SPINT2	0.172	CD3D	0.203	HMOX1	0.18
KLF2	0.17	VCAM1	0.202	TMSB10	0.179
		NDFIP2	0.198	SELPLG	0.175
		UCP2	0.197	GTSF1	0.173
		HCST	0.194	GZMA	0.169
		ENTPD1	0.192	TENT5A	0.169
		CD63	0.187	TGFBR3	0.166
		LITAF	0.18	HLA.A	0.162
		CLEC2D	0.179	NOD2	0.162
		HLA.DRB1	0.178	GZMK	0.161
		SLF1	0.178	P2RY8	0.161
		LINC01943	0.173	ITGB1	0.16
		TNFSF4	0.172	APMAP	0.159
		HOPX	0.171	ITGB2	0.158
		SNAP47	0.171	HDAC4	0.158
		CD82	0.17	SH3BP5	0.156
		BATF	0.169	FLNA	0.155
		CTSC	0.167
		RIN3	0.166
		DUSP4	0.165
		BHLHE40	0.165
		LY6E	0.165
		AC243829.4	0.165
		PDCD1	0.164
		AD000671.2	0.163
		CORO1A	0.162
		DGKZ	0.162
		HLA.DPA1	0.161
		TRAF3IP3	0.161
		SIT1	0.161
		HLA.DMA	0.161
		APOBEC3C	0.16
		SOX4	0.159
		ANXA5	0.158
		LINC01871	0.157
		SYNGR2	0.157
		ITGB1	0.156
		IFI27L2	0.156
		TSPO	0.155
		CST7	0.153
		ITGAL	0.153
		AFAP1L2	0.153
		GZMH	0.151
		TSPAN13	0.15
		RDH10	0.15
		APOBEC3G	0.149
		LAYN	0.147
		IL2RB	0.147
		CBLB	0.146
		TNFRSF9	0.145
		CARD16	0.145
		PYCARD	0.144
		MCTP2	0.144
		MYO1G	0.143
		B2M	0.141
		HLA.DRA	0.14
		TIGIT	0.14
		FGL2	0.14
		IFITM10	0.14
		SIRPG	0.14
		TMC8	0.138
		GBP5	0.137
		BST2	0.136
		ITGA2	0.135
		EVL	0.134
		FXYD2	0.133
		TNFRSF1B	0.133
		CCR1	0.133
		LIMD2	0.133
		CD109	0.132
		OAS1	0.131
		FUT8	0.131
		PDE4DIP	0.13
		INPP5F	0.13
		MPST	0.129
		LGALS9	0.128
		HLA.DQA1	0.127
		EID1	0.126
		S100A4	0.125
		TNIP3	0.125
		MYL12A	0.125
		SNX9	0.124
		CCND2	0.123
		ALOX5AP	0.122
		KLRD1	0.122
		LAIR2	0.122
		PGAM1	0.122
		ARL4C	0.121
		CD2	0.121
		SLC9A3R1	0.121
		TTC24	0.121
		SLC2A8	0.119
		BCL2L11	0.119
		SH3BP1	0.119
		PLS3	0.118
		HLA.DRB5	0.118
		PRDM1	0.118
		PTPN7	0.118
		NAMPT	0.117
		IFITM2	0.117
		ID2	0.116
		SMC4	0.116
		NFATC3	0.116
		DNPH1	0.115
		RBPJ	0.115
		ANXA11	0.114
		PPM1M	0.114
		PCED1B	0.113
		NPDC1	0.113
		ARPC1B	0.113
		SLC4A7	0.113
		PHLDA1	0.112
		KIAA0825	0.112
		RAC2	0.112
		IFI6	0.111
		AC004865.2	0.111
		NR5A2	0.111
		ATP10D	0.111
		BLOC1S1	0.111
		NEAT1	0.11
		TOX	0.11
		ADGRG5	0.11
		JAKMIP1	0.11
		PSMB8	0.11
		CHST12	0.109
		WHRN	0.109
		VAMP5	0.109
		ARL3	0.109
		CTLA4	0.108
		MIR155HG	0.108
		CD70	0.108
		MTSS1	0.108
		LINC01358	0.108
		SPTAN1	0.107
		TRGV2	0.106
		HLA.DPB1	0.106
		HDLBP	0.106
		LBH	0.106
		CAMK1	0.106
		ZBED2	0.105
		SH2D1A	0.104
		SLC27A2	0.104
		PLA2G16	0.104
		PAG1	0.103
		TP73	0.103
		CCL4	0.102
		SETBP1	0.102
		FASLG	0.101
		RARRES3	0.101
		NAP1L4	0.101
		CTNNB1	0.101
		RAC1	0.101
		FGFBP2	0.1
		NELL2	0.1
		HMGN3	0.1
		GPD2	0.1
