## Supplementary Table 9 for "The functional and phenotypic diversity of single T-cell infiltrates in human colorectal cancer as correlated with clinical outcome"

### Sheet: monoclecd8gl
CD8_Tn/Tcm	CD8_Trm	CD8_Tem	CD8_Temra	CD8_IEL	CD8_Tex
SELL	RPLP1	GZMK	FGFBP2	KIR3DL1	CXCL13
S1PR1	AQP3	ADCK1	ZNF683	KIR3DL2	B2M
KLF2	RPLP0	DKK3	GZMH	LAT2	CXCR6
FBLN7	USP13	SMARCD3	FCGR3A	GNLY	TMSB10
ANK1	TRIQK	OTUD1	CLEC11A	TRGV4	LSP1
TIMP1	GPR15	CATSPER2	NOD2	FAM49A	HLA-DPA1
SPTY2D1OS	FBLN5	NOD2	GNLY	ZNF683	COTL1
IL7R	RPS12	LGALS3BP	CARMIL3	CD52	HLA-DRA
PASK	IL7R	IGFBP4	MROH6	ZNF891	GPR25
SLC9A7	ZNF629	C3orf62	NKG7	CCDC102B	IL32
LEF1	NCF1	C1orf21	TM6SF1	IFI30	ITGB2
CCR7	RHEBL1	ARRDC5	ROBO3	ZNF595	SOX4
RAB11FIP5	FTL	ATP9A	DLG4	HOPX	LCK
TNFSF13B	CKAP4	ZBTB39	GSAP	B4GAT1	CD74
TCF7	DNHD1	CXCR3	TTYH2	LYPD3	HLA-DRB5
CRYBG3	TEC	CRYBB2	HDAC4	MIS18A	CORO1A
ACCS	S100A6	HIRA	MATK	CCL5	CD3D
PDE9A	NUAK2	RPL28	KCNK12	TAGLN2	PLEKHF1
RHEBL1	TNFSF13B	RPS27	C1orf21	RPLP1	CTSW
RASGRP2	ESPN	RPS14	ARL4D	RARRES3	LAPTM5
GLCE	TMEM143	CARMIL3	LBX2	CYP2U1	HLA-DRB1
STAP2	RPS3A	MRPL12	FITM2	COL6A2	TRAF3IP3
DUSP1	MPZL2	SLC30A1	PRSS23	TYROBP	ALOX5AP
FLT3LG	RPS5	KLRF1	RASSF4	PSTPIP2	IFI27L2
NUDT6	ACSS2	CADM1	OASL	TRDV1	UCP2
VIPR1	CTSH	OASL	GDPD5	SH3BGRL3	ARHGDIB
FXYD5	RPS16	TBC1D2B	TENT5A	ELOVL6	ASB2
ABCA2	RPL35	RPS12	ZNF836	ZNF2	IGFLR1
OBSCN	MPZL1	H2AFY2	CD8B2	KLRC3	SIRPG
CTSL	SAMD1	TBCD	GPD1L	ZNF629	HLA-DPB1
MAP3K1	RPL9	C12orf42	MINCR	TMSB4X	MYO1G
CLHC1	CA2	FITM2	TRGV2	SH3D19	ARPC1B
RPL3	AIG1	MLLT3	ASCL2	MPZL2	MT2A
GIMAP4	ENPP5	GEN1	TSPAN2	H1F0	BLOC1S1
TPT1	SND1-IT1	BBS10	COLGALT2	CKLF	ITGAL
SND1-IT1	IFIT3	ZNF607	GK5	TM6SF1	MAP4K1
P2RY8	RPS8	CPNE8	CIPC	GALNT2	LRRN3
GIMAP7	RPL13	GIPR	SRD5A1	NEURL4	SH3BGRL3
NOS3	B3GALT2	RPS15A	PLEKHO2	LILRB1	CD63
RPS3A	RPL10	KLRG1	MTSS1	ID3	SNAP47
AQP3	NRSN2	PARL	TRGC1	FCGBP	CD3G
FCMR	RPS2	RAB3A	KLRG1	RLN1	DGKZ
HYAL2	INO80B	HHLA3	HLA-B	MTURN	ARL6IP5
RPL13	PRRG2	HLA-B	FAM53B	CD99	PFN1
GIMAP1	KIF9-AS1	GIMAP7	ZNF319	KBTBD6	SLC1A4
RPS8	LMTK3	RPL13	EFCAB5	ABCB1	HLA-A
CCDC191	RPL37A	CCR5	SH3BP5	ARL2	JAML
AMER1	NR2F6	KLF2	NFIA	SMIM3	S100A4
RPS18	TSPAN3	GPR19	PAQR4	USP49	PSMB8
EEF1A1	TPT1	SIPA1	THBS3	MPST	TSPO
SNED1	RPSA	HLA-A	COA7	SPTY2D1OS	HMOX1
KLF3	CYP2U1	KIAA2013	MTERF2	ZCCHC18	SLC9A3R1
RPL39	MIF	HYLS1	HLA-A	LYAR	NELL2
SESN3	EEF1A1	PPM1N	PLEKHA8	OSGEPL1	ANXA5
CST3	CERNA1	SAMD3	FAM78A	CNN3	EVL
RPLP0	RTL10	N4BP3	DECR2	RPL10	ADGRG1
RPL34	RPL39	PTPRM	PHF12	NINL	TMSB4X
FAM210B	RPS19	FAM120C	ZNF564	ZBTB16	SARDH
GVQW3	RPS21	ENPP5	MTBP	DNAJB4	MKI67
VEGFB	EMP3	CHI3L2	RPS4X	CXorf57	FTL
HMGN5	HAGHL	ITGA5	C16orf54	RPS3A	CD2
FXYD7	GPR55	ITM2C	C2orf74	SPATA6L	ENTPD1
FAM161A	ABHD15	SPATA7	SCARB2	POMK	HMGB2
WNT10A	KLHL26	FAU	TRAM2	TPT1	MCM5
PLPP2	ARL2	RPL34	S1PR5	ZNF555	SIT1
C8orf58	MROH8	ZDHHC8	ERMP1	P2RY11	TOX
SLC40A1	EEF1B2	PINLYP	SAMD3	ZNF319	GALNT2
RPS14	RPL34	MDK	ZKSCAN4	ZNF70	KLRB1
POLH	HIST1H2BC	RPS18	SLC9A1	RECQL5	SLC2A8
TNFRSF10D	SMKR1	ZNF365	CD8A	VPS33A	RAC1
THEM4	SARAF	RPL13A	ZBP1	CAPN12	ACP5
RPL9	RABAC1	BTBD9	PDLIM1	TMEM250	ANXA11
LDHB	BEX2	CST3	RPS27	TXNIP	REEP5
FITM2	PERP	FGFBP2	ZNF573	NBPF1	GPR68
C1orf61	PFN2	RABAC1	GIMAP1	SLC35A1	TP73
PI4K2A	FAM213A	SLC25A23	CD8B	RHOC	PSMB9
RPS12	CDK2AP2	ELOVL4	FANCM	DBN1	ANXA6
RPS5	PEBP1	SUSD3	CMTR1	CLNK	RCSD1
ZNF629	GLCE	RPS21	APOBEC3G	PGM3	LIMD2
RPS16	PLCD3	NSG1	HACD4	APOBR	MYL12A
RPS4X	TRIM46	RDM1	ZNF844	SMKR1	ZYX
RPL28	C8orf88	CRYBG2	FBXL14	KIR2DL4	RTP5
RPL35	PDCD4	PTK2B	RPS14	ZBTB42	CCL5
RPL10	SPART	USP31	HLA-C	DMKN	MYO7A
S100A6	RPS18	RPS4X	PAFAH2	C3orf33	CYTH4
TNFSF11	CYB561	TNRC6C	OSBPL7	ATP23	NPDC1
RPS21	CCDC102B	HSD11B1L	PTK2B	CD63	PTPRCAP
RCAN3	MFHAS1	WNT10A	CD68	ATP6V0E2	SYNGR2
CCND3	EXD2	CXCR5	BRICD5	LATS2	TRAPPC1
RPS2	MRPS6	TCP11L2	HAUS3	TGFBR3L	VAMP5
SPATA7	FBXL22	RPL41	TRDC	ZNF888	NLRC3
SPINT2	EGLN2	PGAM5	RPL13A	HDGFL3	RPS24
CRTAP	ZNF510	GIMAP4	MAP4K3	RPS8	CD27
RPL10A	IL15	TRANK1	TMSB4X	IL10RA	CAMK1
ZNF658	SPON1	RPS24	APMAP	FAM89B	ETV7
RPS15A	SSR4	RPS8	VANGL1	RPS5	ACAP1
RPS27	DCLRE1A	TONSL	AGAP3	PMCH	DYNLL1
RPL13A	RHOD	SYNM	ARHGAP25	C8orf88	BST2
RPS9	IFI30	CDKL3	HCG25	KLRC1	TSPAN14
S100A11	LYPD3	CETN3	PANK4	RPS19	ITGB7
RIPOR2	TSPAN4	GLIPR2	IFT172	SLC27A1	SETBP1
RPSA	RPL28	HDAC11	TUBB4A	ARAP3	LAYN
SORL1	PLAUR	PRR5L		P3H4	PYCARD
TLR1	GLO1	CMC1			YPEL1
RAB3D	C17orf67	FAM213A			JAKMIP1
VANGL1	PLCB3	MICB			HCST
C1orf162	RPL7	S1PR1			RPS26
NPIPB2	AHRR				RAC2
B3GAT2	IGFBP3				CYBA
LSR	ZNF449				MPST
RPL41	DOCK7				TRG-AS1
GPR157	HSD11B1L				PECAM1
FLVCR1	RPS7				C1orf53
ICAM2	SNHG7				OAS1
NRROS	CCR6				ARHGAP19
EEF1B2	F2RL1				HLA-DMA
ZMYND19	ZNF626				TMEM140
RPLP1					GSEC
ALDH5A1					LGALS9
TCTN2					C17orf100
PABPC1					RBPJ
CAMK4					NDUFB10
C16orf54					TPX2
NOL4L					KIF11
AIG1					NAP1L4
SARAF					KCNAB2
TMEM173					VCAM1
NAA16					GZMH
LDLRAP1					ZMIZ1
EXD2					RSAD2
RPS19					CCR1
RPL38					SH3BP1
ADD3					FGL2
FAAH2					CCM2
ZBED6CL					U2AF1L4
RBSN					HMGN3
ZNF439					CKAP2
FBXL16					IL2RB
DMKN					PSD4
GINS4					CDCA7
USF2					MT1E
SGSH					PPM1M
					AFAP1L2
					DRAP1
					LMCD1
					CD52
					C12orf75
					PAXX
					WWTR1
					ABI3
					GPAT3
					HLA-C
					CSK
					SEPHS2
					ADGRG5
					ARL3
					RNF213
					PPP1R18
					CAPN1
					TOGARAM2
					HLA-DOA
					FBXW5
					LAT
					FUT8
					PPDPF
					RARRES3
					VNN2
					ITGAE
					BORCS6
					RALGDS
					MT1X
					IL9R
					UBE2L6
					ZNF169
					BCAS4
					ANKRD35
					GPA33
					GYG1
					BIN1
					SMC4
					SPTAN1
					SFXN5
					DHCR24
					HAVCR2
					LRRC28
					TRPS1
					TBC1D10C
					ANP32A
					DNPH1
					TRGV9
					BBC3
